# Gaps and Advances in Long-Term Monitoring of Antarctic Near-Shore and Terrestrial Ecosystems

**DOI:** 10.1101/2025.04.03.647064

**Authors:** Abigail Borgmeier, Dana Bergstrom, S. Craig Cary, Peter Convey, Vonda Cummings, Dolores Deregibus, Soon Gyu Hong, Charles K. Lee, Hyoungseok Lee, Marcela Libertelli, Sharon Robinson, Stefano Schiaparelli, Emmanuelle Sultan, Megumu Tsujimoto, Elie Verleyen, Byron J. Adams

## Abstract

Environmental change due to greenhouse gas emissions is affecting ecosystems globally; in the polar regions in particular there is already significant evidence of change. The Antarctic Near-Shore and Terrestrial Observation System (ANTOS) aims to establish a cross-continent, cross-national observing network to assess environmental variability and change in the southern polar region. To understand how near-shore and terrestrial Antarctic ecosystems have and will continue to be impacted by anthropogenic environmental changes, a comprehensive review of current long-term monitoring efforts, and two surveys targeting Antarctic researchers, were carried out to evaluate existing monitoring efforts, environmental changes recorded, and to identify areas currently lacking sufficient observations. Results indicate that most data collection is manual and intra-annual, with significant long-term monitoring concentrated in regions with already established infrastructure. The surveys highlight the urgent need for comprehensive coverage of the Antarctic’s rapidly changing ecosystems using standardized monitoring protocols and increased collaboration. We recommend prioritizing areas experiencing rapid climatic changes and leveraging existing infrastructure to minimize environmental impact of monitoring activities and enhance data comparability across sites.
