## Supplementary Table 1 for "Gaps and Advances in Long-Term Monitoring of Antarctic Near-Shore and Terrestrial Ecosystems"

### Sheet: Sheet1
Survey I Question	Options
Please provide your name
Which National Program supports your research?
Please list your email address:
What is your research discipline?	Biological Sciences
	Geological Sciences
	Physical Sciences
	Social Sciences
	Other
Name of proposed ANTOS site (general location). If you are recommending more than one site, please complete a separate survey questionnaire for each site.
Why would this be a good site for an ANTOS installation?
Ecosystem(s) of study available at proposed location (select all that apply):	Marine
	Coastal
	Intertidal
	Subtidal
	Terrestrial
	Soil
	Lake
	Stream
	Glacier
	Permafrost
	Endolithic
If the proposed ecosystem is not adequately categorized by the above choices, please describe it below:
If they exist, which data streams are associated with the proposed site? Select all that apply	Wind speed and direction
	Air temperature
	Water temperature
	Relative humidity
	Light
	PAR
	Dew point
	Soil temperature
	Soil moisture
	Soil biogeochemistry
	Aeolian collectors (active)
	Aeolian collectors (passive)
	Stream flow
	Stream biogeochemistry
	Lake levels
	Lake biogeochemistry
	Cryconite biogeochemistry
	Remote sensing
	Benthic
	Substrate
	Water column
	Salinity
	Carbonate parameters
	Respiration
	Photosynthesis
	Organism physiology
	Biodiversity (composition, and/or distribution, and/or mapping)
	Genetic/Genomimc biodiversity
	Colonization (settlement)
	Habitat
	UV
	Sea level
	Flora
	Fauna
	Microbes
	Other geophysical (magnetism, etc.)
If there are any long-term data sets associated with the proposed site that are not adequately characterized in the above list, please describe them here:
Which Antarctic Specially Protected Areas (ASPA) are near the site (check all that apply). For a list of ASPAs see https://en.wikipedia.org/wiki/Antarctic_Specially_Protected_Area	None
	101
	102
	103
	104
	105
	106
	107
	108
	109
	110
	111
	112
	113
	114
	115
	116
	117
	118
	119
	120
	121
	122
	123
	124
	125
	126
	127
	128
	129
	130
	131
	132
	133
	134
	135
	136
	137
	138
	139
	140
	141
	142
	143
	144
	145
	146
	147
	148
	149
	150
	151
	152
	153
	154
	155
	156
	157
	158
	159
	160
	161
	162
	163
	164
	165
	166
	167
	168
	169
	170
	171
	172
How long have measurements/observations been recorded from this site?	New site (no preexisting measurements/observations)
	1-5 years
	6-10 years
	11-20 years
	21-50 years
	More than 50 years
What is the frequency of sampling (i.e., how often is the site visited, how frequently is a measurement taken). Check all that apply (e.g. some measurements may be taken annually, others less frequency)	New site (no preexisting measurements/observations)
	Continuously
	Annually
	Periodically, almost every 2 years
	Periodically, almost every 3 years
	Periodically, almost every 5 years
	Periodically, more than every 5 years
How are data collected? (check all that apply)	instrumented dataloggers
	manual sampling
If data from the proposed site are publicly available, provide a URL or access instructions here:
Which of the following infrastructure exists at the proposed site?	Research Station
	Established camp facilities
	Communications
	Helicopter landing site
	Moorings
	Laboratory facilities
	Dock/Pier
Describe infrastructure (if any) not specified in the list above:
Site integrity (select all that apply):	The proposed site is considered pristine
	The proposed site is in the vicinity of camps/local human impacts
	The proposed site is heavily impacted by camps/local impacts
If you wish to clarify the nature (pristine/disturbed) of the proposed site, please do so here:
If you have any additional comments about what makes this site "special", please list them here.
If you have any comments about the site that are not captured by the questions above, please provide them here:
Survey II Question	Option
Please provide your name (required):
Please provide your contact email address (required):
Which National Program supports your research? (check all that apply)	Argentina
	Australia
	Belarus
	Belgium
	Brazil
	Bulgaria
	Chile
	China
	Czech Republic
	Ecuador
	Finland
	France
	Germany
	India
	Italy
	Japan
	Republic of Korea
	The Netherlands
	New Zealand
	Norway
	Peru
	Poland
	Russian Federation
	South Africa
	Spain
	Sweden
	United Kingdom
	Ukraine
	Uruguay
	United States
What is your research discipline? (check all that apply)	Biological Sciences
	Geological Sciences
	Physical Sciences
	Social Sciences
	Other
Please select the location(s) of your proposed ANTOS site(s). Select all that apply. Keep in mind that sites from the Phase I survey have been aggregated into the Areas of Interest below.	Alexander Island - Mars Oasis
	Bouvet Island [Sub-Antarctic]
	Cape Adare - Robertson Bay [North Victoria Land]
	Cape Hallett
	Casey Station
	Cierva Point [Antarctic Peninsula]
	Dumont d'Urville - Unspecified Location
	Kerguelen Island [Sub-Antarctic]
	King George Island
	Larsemmann Hills
	Macquarie Island [Sub-Antarctic]
	Marion Island [Sub-Antarcic]
	McMurdo Sound
	McMurdo Dry Valleys
	Minna Bluff [Southern Victoria Land]
	Palmer Station Area
	Ross Island
	Rothera Station Area
	Snow Hill Island [Antarctic Peninsula]
	Sor Rondane Mountains
	South Georgia Island - Unspecific Loation [Sub-Antarctic]
	South Orkney Islands
	Syowa Station
	Teniente Luis Carvajal Villaroel Antarcic Base [Antarcic Peninsula]
	Terra Nova Bay
	Vestfold Hills
	Western South Shedland Islands
	Other (provide location name in the box below):
What physical attributes are unique/valuable about the proposed site(s)? When answering consider the overarching ANTOS purpose, to measure the key physical and biological variables that drive ecosystem change. You will be given the opportunity to comment on biological attributes in the next question.
What biological attributes are unique/valuable about the proposed site(s) and why are the valuable to you? When answering consider the overarching ANTOS purpose, to measure the key physical and biological variables that drive ecosystem change.
This question asks for the most precise location/name you have for each site where your measurements are taken. For example, your meteorological measurements (air temperature, wind speed, etc.) may be taken at one site, your soil ecology plots in another site, your moss bed plots in another site, etc.,.Thus, please provide the Lat Long GPS coordinates for each site where measurements are taken fo…
In which GPS format did you provide your site coordinates?
Using the figure above, which Antarctic Conservation Biogeographic Region (Terauds & Lee 2016) does your area include?
Which Antarctic Specially Managed Areas (ASMA) are near the site (check all that apply). For a list of ASMAs see https://en.wikipedia.org/wiki/Antarctic_Specially_Managed_Area	None
	101
	102
	103
	104
	105
	106
	107
	108
	109
	110
	111
	112
	113
	114
	115
	116
	117
	118
	119
	120
	121
	122
	123
	124
	125
	126
	127
	128
	129
	130
	131
	132
	133
	134
	135
	136
	137
	138
	139
	140
	141
	142
	143
	144
	145
	146
	147
	148
	149
	150
	151
	152
	153
	154
	155
	156
	157
	158
	159
	160
	161
	162
	163
	164
	165
	166
	167
	168
	169
	170
	171
	172
What types of environmental changes are anticipated at the site? Provide specific, proximate types of disturbance; more specific than just "warming". For example, warming leads to increased frequency and magnitude of stream flow. (note - the next question will ask you about ecological changes, so don't include those here)
What types of ecological responses to environmental change are anticipated at the site? Provide specific, proximate changes. For example, increased stream flow leads to changes in diatom community composition and functioning.
What specific ecological response variables have been measured (e.g. change in penguin abundance)? List all response variables measured.
Is your proposed site new (no data available), or established (data have already been collected here)?:
Ecosystem(s) of study available at proposed location (select all that apply):	Marine
	Coastal
	Intertidal
	Subtidal
	Terrestrial
	Soil
	Lake
	Stream
	Glacier
	Permafrost
	Endolithic
If the proposed ecosystem is not adequately categorized by the above choices, please describe it below:
Availability of Biological data	The biological data CAN be made available to ANTOS
	The biological data CAN NOT be made available to ANTOS
Availability of Physical data	The physical data CAN be made available to ANTOS
	The physical data CAN NOT be made available to ANTOS
The next several questions ask for information on types and frequencies of data collection. If data aren't collected for a specified data stream, please check the "not measured" box. How, how frequently, and for how long has wind speed and direction been measured at this site: - How is it measured?	Not Measured
	Manually
	Automatically
The next several questions ask for information on types and frequencies of data collection. If data aren't collected for a specified data stream, please check the "not measured" box. How, how frequently, and for how long has wind speed and direction been measured at this site: - How frequently is it measured?	Not Measured
	Annually
	Continuously
The next several questions ask for information on types and frequencies of data collection. If data aren't collected for a specified data stream, please check the "not measured" box. How, how frequently, and for how long has wind speed and direction been measured at this site: - For how long has it been measured?	Not Measured
	1-5 years
	6-10 years
	11-20 years
	21-50 years
	More than 50 years
How, how frequently, and for how long has air temperature been measured at this site: - How is it measured?
How, how frequently, and for how long has air temperature been measured at this site: - How frequently is it measured?
How, how frequently, and for how long has air temperature been measured at this site: - For how long has it been measured?
How, how frequently, and for how long has water temperature been measured at this site: - How is it measured?
How, how frequently, and for how long has water temperature been measured at this site: - How frequently is it measured?
How, how frequently, and for how long has water temperature been measured at this site: - For how long has it been measured?
How, how frequently, and for how long has relative humidity (air) been measured at this site: - How is it measured?
How, how frequently, and for how long has relative humidity (air) been measured at this site: - How frequently is it measured?
How, how frequently, and for how long has relative humidity (air) been measured at this site: - For how long has it been measured?
How, how frequently, and for how long has light been measured at this site: - How is it measured?
How, how frequently, and for how long has light been measured at this site: - How frequently is it measured?
How, how frequently, and for how long has light been measured at this site: - For how long has it been measured?
How, how frequently, and for how long has PAR been measured at this site: - How is it measured?
How, how frequently, and for how long has PAR been measured at this site: - How frequently is it measured?
How, how frequently, and for how long has PAR been measured at this site: - For how long has it been measured?
How, how frequently, and for how long has dew point been measured at this site: - How is it measured?
How, how frequently, and for how long has dew point been measured at this site: - How frequently is it measured?
How, how frequently, and for how long has dew point been measured at this site: - For how long has it been measured?
How, how frequently, and for how long has soil temperature been measured at this site: - How is it measured?
How, how frequently, and for how long has soil temperature been measured at this site: - How frequently is it measured?
How, how frequently, and for how long has soil temperature been measured at this site: - For how long has it been measured?
How, how frequently, and for how long has soil moisture been measured at this site: - How is it measured?
How, how frequently, and for how long has soil moisture been measured at this site: - How frequently is it measured?
How, how frequently, and for how long has soil moisture been measured at this site: - For how long has it been measured?
How, how frequently, and for how long has soil biogeochemistry been measured at this site: - How is it measured?
How, how frequently, and for how long has soil biogeochemistry been measured at this site: - How frequently is it measured?
How, how frequently, and for how long has soil biogeochemistry been measured at this site: - For how long has it been measured?
How, how frequently, and for how long has aeolian collectors (active) been measured at this site: - How is it measured?
How, how frequently, and for how long has aeolian collectors (active) been measured at this site: - How frequently is it measured?
How, how frequently, and for how long has aeolian collectors (active) been measured at this site: - For how long has it been measured?
How, how frequently, and for how long has aeolian collectors (passive) been measured at this site: - How is it measured?
How, how frequently, and for how long has aeolian collectors (passive) been measured at this site: - How frequently is it measured?
How, how frequently, and for how long has aeolian collectors (passive) been measured at this site: - For how long has it been measured?
How, how frequently, and for how long has stream flow been measured at this site: - How is it measured?
How, how frequently, and for how long has stream flow been measured at this site: - How frequently is it measured?
How, how frequently, and for how long has stream flow been measured at this site: - For how long has it been measured?
How, how frequently, and for how long has stream biogeochemistry been measured at this site: - How is it measured?
How, how frequently, and for how long has stream biogeochemistry been measured at this site: - How frequently is it measured?
How, how frequently, and for how long has stream biogeochemistry been measured at this site: - For how long has it been measured?
How, how frequently, and for how long have lake levels been measured at this site: - How is it measured?
How, how frequently, and for how long have lake levels been measured at this site: - How frequently is it measured?
How, how frequently, and for how long have lake levels been measured at this site: - For how long has it been measured?
How, how frequently, and for how long has lake biogeochemistry been measured at this site: - How is it measured?
How, how frequently, and for how long has lake biogeochemistry been measured at this site: - How frequently is it measured?
How, how frequently, and for how long has lake biogeochemistry been measured at this site: - For how long has it been measured?
How, how frequently, and for how long has cryoconite biogeochemistry been measured at this site: - How is it measured?
How, how frequently, and for how long has cryoconite biogeochemistry been measured at this site: - How frequently is it measured?
How, how frequently, and for how long has cryoconite biogeochemistry been measured at this site: - For how long has it been measured?
How, how frequently, and for how long has remote sensing been measured at this site: - How is it measured?
How, how frequently, and for how long has remote sensing been measured at this site: - How frequently is it measured?
How, how frequently, and for how long has remote sensing been measured at this site: - For how long has it been measured?
How, how frequently, and for how long has benthos been measured at this site: - How is it measured?
How, how frequently, and for how long has benthos been measured at this site: - How frequently is it measured?
How, how frequently, and for how long has benthos been measured at this site: - For how long has it been measured?
How, how frequently, and for how long has substrate been measured at this site: - How is it measured?
How, how frequently, and for how long has substrate been measured at this site: - How frequently is it measured?
How, how frequently, and for how long has substrate been measured at this site: - For how long has it been measured?
How, how frequently, and for how long have water column properties been measured at this site: - How is it measured?
How, how frequently, and for how long have water column properties been measured at this site: - How frequently is it measured?
How, how frequently, and for how long have water column properties been measured at this site: - For how long has it been measured?
How, how frequently, and for how long has hydrodynamics been measured at this site: - How is it measured?
How, how frequently, and for how long has hydrodynamics been measured at this site: - How frequently is it measured?
How, how frequently, and for how long has hydrodynamics been measured at this site: - For how long has it been measured?
How, how frequently, and for how long has salinity been measured at this site: - How is it measured?
How, how frequently, and for how long has salinity been measured at this site: - How frequently is it measured?
How, how frequently, and for how long has salinity been measured at this site: - For how long has it been measured?
How, how frequently, and for how long has carbonate parameters been measured at this site: - How is it measured?
How, how frequently, and for how long has carbonate parameters been measured at this site: - How frequently is it measured?
How, how frequently, and for how long has carbonate parameters been measured at this site: - For how long has it been measured?
How, how frequently, and for how long has respiration been measured at this site: - How is it measured?
How, how frequently, and for how long has respiration been measured at this site: - How frequently is it measured?
How, how frequently, and for how long has respiration been measured at this site: - For how long has it been measured?
How, how frequently, and for how long has organism physiology been measured at this site: - How is it measured?
How, how frequently, and for how long has organism physiology been measured at this site: - How frequently is it measured?
How, how frequently, and for how long has organism physiology been measured at this site: - For how long has it been measured?
How, how frequently, and for how long has biodiversity (composition, and/or distribution and/or mapping) been measured at this site: - How is it measured?
How, how frequently, and for how long has biodiversity (composition, and/or distribution and/or mapping) been measured at this site: - How frequently is it measured?
How, how frequently, and for how long has biodiversity (composition, and/or distribution and/or mapping) been measured at this site: - For how long has it been measured?
How, how frequently, and for how long has genetic/genomic biodiversity been measured at this site: - How is it measured?
How, how frequently, and for how long has genetic/genomic biodiversity been measured at this site: - How frequently is it measured?
How, how frequently, and for how long has genetic/genomic biodiversity been measured at this site: - For how long has it been measured?
How, how frequently, and for how long has colonization (settlement) been measured at this site: - How is it measured?
How, how frequently, and for how long has colonization (settlement) been measured at this site: - How frequently is it measured?
How, how frequently, and for how long has colonization (settlement) been measured at this site: - For how long has it been measured?
How, how frequently, and for how long has habitat been measured at this site: - How is it measured?
How, how frequently, and for how long has habitat been measured at this site: - How frequently is it measured?
How, how frequently, and for how long has habitat been measured at this site: - For how long has it been measured?
How, how frequently, and for how long have fauna been measured at this site: - How is it measured?
How, how frequently, and for how long have fauna been measured at this site: - How frequently is it measured?
How, how frequently, and for how long have fauna been measured at this site: - For how long has it been measured?
How, how frequently, and for how long have flora been measured at this site: - How is it measured?
How, how frequently, and for how long have flora been measured at this site: - How frequently is it measured?
How, how frequently, and for how long have flora been measured at this site: - For how long has it been measured?
How, how frequently, and for how long has microbial diversity been measured at this site: - How is it measured?
How, how frequently, and for how long has microbial diversity been measured at this site: - How frequently is it measured?
How, how frequently, and for how long has microbial diversity been measured at this site: - For how long has it been measured?
In regard to your response to the three previous questions, please list the flora, fauna, and microbial taxa (species or higher taxa) which have been measured/surveyed at the proposed site(s).
How, how frequently, and for how long have pollutants been measured at this site: - How is it measured?
How, how frequently, and for how long have pollutants been measured at this site: - How frequently is it measured?
How, how frequently, and for how long have pollutants been measured at this site: - For how long has it been measured?
In regards to your response to the previous question, please list the pollutants which have been measured/surveyed at this site:
If there are any long-term physical or biological data sets associated with the proposed site that have not yet been adequately characterized in the survey questions, please describe them here:
If data from the proposed site are publicly available, provide a URL or access instructions here:
Which of the following infrastructure exists at the proposed site?	Research Station
	Established camp facilities
	Communications
	Helicopter landing site
	Moorings
	Laboratory facilities
	Dock/Pier
	AWS
Describe infrastructure (if any) not specified in the list above:
Site integrity (select all that apply):	The proposed site is considered pristine
	The proposed site is in the vicinity of camps/local human impacts
	The proposed site is heavily impacted by camps/local impacts
If you wish to clarify the nature (pristine/disturbed) of the proposed site, please do so here:
If you have any additional comments about what makes this site "special", please list them here.
If you have any comments about the site that are not captured by the questions above, please provide them here:
